# Demonstration of an Integrated Process for Manure-Based Nitrogen Recovery Using the Biopolymer Cyanophycin

**DOI:** 10.64898/2026.07.29.741614

**Authors:** Kevin Fitzgerald, Hang Dong, Edward Apraku, Md Aminul Islam Prodhan, Dylan Hakken, George Wells, William Tarpeh, Keith Tyo

**Author notes:** Corresponding author: Keith Tyo. Currently at: School of Civil and Environmental Engineering, Georgia Tech Shenzen Institute, Tianjin University, Shenzhen, Guangdong 518055, China (Hang Dong).

## Abstract

The trend towards concentrated animal feeding operations (CAFOs) has served to concentrate not only livestock animals but the waste they produce to comparatively smaller areas. The point-source nature of this waste is an opportunity for the recovery and valorization of the nitrogen therein. Such a process would be viable on small to intermediate scales and require minimal inputs at the CAFO. In this study, we demonstrate the potential of the biopolymer cyanophycin to serve as a medium for manure-nitrogen recovery. In the first step, genetically modified strains of *Escherichia coli* produce intracellular cyanophycin from mock manure hydrolysates. Next, cyanophycin is recovered from microbial biomass via acid solubilization and base precipitation using electrochemically generated acids and bases.

Finally, to improve both the yield and recoverable fraction of cyanophycin produced, we leverage the tunability of our genetically engineered system to probe the impacts of cyanophycin synthetase solubility, N-domain activity, and cyanophycin molecular weight on cyanophycin recoverability. Collectively, this work serves as a proof of concept for nitrogen recovery from agricultural waste, aligning with global sustainability initiatives.
