## Supplementary material for "Demonstration of an Integrated Process for Manure-Based Nitrogen Recovery Using the Biopolymer Cyanophycin": DNA Sequences

### Sheet: Sheet1
	Supplementary Table 1
	Item	Nucleotide Sequence	Length
	pET28a-T7 Vector	gagatccggctgctaaccaagcccgaaaggaagctgagttggctgctgccaccgctgagcaataactagcataaccccttggggcctctaaacgggtcttgaggggttttttgctgaaaggaggaactatatccggattggcgaatgggacgcgccctgtagcggcgcattaagcgcggcgggtgtggtggttacgcgcagcgtgaccgctacacttgccagcgccctagcgcccgctcctttcgctttcttcccttcctttctcgccacgttcgccggctttccccgtcaagctctaaatcgggggctccctttagggttccgatttagtgctttacggcacctcgaccccaaaaaacttgattagggtgatggttcacgtagtgggccatcgccctg…	5204
	mCherry	atggtgagcaagggcgaggaggataacatggccatcatcaaggagttcatgcgcttcaaggttcacatggagggctccgtgaacggccacgagttcgagatcgagggcgagggcgagggccgcccctacgagggcacccagaccgccaagctgaaggtgaccaagggtggccccctgcccttcgcctgggacatcctgtcccctcagttcatgtacggctccaaggcctacgtgaagcaccccgccgacatccccgactacttgaagctgtccttccccgagggcttcaagtgggagcgcgtgatgaacttcgaggacggcggcgtggtgaccgtgacccaggactcctccctgcaagacggcgagttcatctacaaggtgaagctgcgcggcaccaac…	711
	6308CphA1	atgaaaatccttaagacgcaaaccttacgcgggccaaactattggtcaatccgtcgccaaaagcttatccagatgcgcctggaccttgaggatgttgccgaaaagccaagtaatctgatcccagggttctatgagggtctggtgaaaatcctgccgagcctggtggaacatttttgctcgcgcgaccatcgtgggggttttttagagcgcgtccaagaggggacctacatgggacatattgtggaacacattgcactggaactgcaggaattagccggaatgccagtcggatttggtcgtacccgtgagacatccaccccaggtatttataatgtcgtatttgaatatgtttacgaggaggcgggccgctatgctggtcgcgtagccgttcgtttatgc…	2625
	AbCphA1	gtgaatatcatatcaacatcggtctacgtcggtcctaatgtctatgcaagcattcctttgattcgtttggtgattgatttaaatccgcattatataactcaattggcctctatgggatcagaggtgttagaaaatctggaaaaagtgatccccacattaaaaacagagcaagatgcaaagcttcagcataaattagaggaattaagacaagctcctcagcaacagattggagagcttgtggctattctggcgttgcatttacagcgccttgctggtcagaaaggaggagctgcatttagtgcttactgtcatgaggatgaaactgagattttatacagttatgaatcagaagaaattggtattgaagcgggcgaagtagtgtgtgacatgctggttgca…	2745
	TmCphA1	ATGAATATTATCTCGACTTCAGTGTTTGTTGGCCCGAATACGTTCGCACGGACTCCACTAATTCGTCTCACTGTGGATATCGACCCACACTATGCGGAAAAGTTAAATACTTTAGGATCAGAAGTTTATCAGGCTCTTGATCAGGTTGTTCCTGGGATGTCCTCCGACCCCGTGGAACAGGCACCTGGTATGTTGATAGCCCGCCTGGCCTTAAAACTTCAACACCTGGCAGGCATGGAAGGTGGTATTGCATTTACGTCCACAAGTCAGGCTGATGATGAGGCTGAAGTGCTGTATAGCTATGAGACCGAGGACATTGGGCTCGAAGCCGGAGAAGTGGCGTGTGACATGTTGGTTGCATTAGCACGGGCCGAAGCAGATGTTCGTGCCGTCGACTTA…	2703
	MBP-6308CphA1	ATGGGGCACCACCACCACCACCATCACCATCACCATTCAAGCGGCCATATCGACGATGATGACAAGCACATGATGAAGATTGAGGAAGGGAAACTGGTCATTTGGATCAACGGCGATAAGGGTTACAATGGGCTTGCCGAAGTTGGTAAGAAGTTTGAGAAAGACACGGGCATCAAGGTAACAGTGGAACACCCGGATAAATTAGAAGAGAAGTTCCCGCAAGTGGCCGCCACAGGAGACGGTCCCGATATCATTTTTTGGGCGCATGATCGTTTTGGAGGTTACGCGCAGTCTGGGTTGCTTGCGGAAATCACCCCCGACAAAGCGTTTCAAGATAAACTTTACCCGTTCACTTGGGACGCGGTTCGTTACAATGGCAAACTTATCGCGTACCCAATT…	3909
	SUMO-6308CphA1	ATGGGGCACCACCACCACCACCATCACCATCACCATTCAAGCGGCCATATCGACGATGATGACAAGCACATGATGTCGGACTCAGAAGTCAATCAAGAAGCTAAGCCAGAGGTCAAGCCAGAAGTCAAGCCTGAGACTCACATCAATTTAAAGGTGTCCGATGGATCTTCAGAGATCTTCTTCAAGATCAAAAAGACCACTCCTTTAAGAAGGCTGATGGAAGCGTTCGCTAAAAGACAGGGTAAGGAAATGGACTCCTTAAGATTCTTGTACGACGGTATTAGAATTCAAGCTGATCAGACCCCTGAAGATTTGGACATGGAGGATAACGATATTATTGAGGCTCACAGAGAACAGATTGGTGGTatgaaaatccttaagacgcaaaccttacgcggg…	2991
	Tm-6308CphA1	ATGAATATTATCTCGACTTCAGTGTTTGTTGGCCCGAATACGTTCGCACGGACTCCACTAATTCGTCTCACTGTGGATATCGACCCACACTATGCGGAAAAGTTAAATACTTTAGGATCAGAAGTTTATCAGGCTCTTGATCAGGTTGTTCCTGGGATGTCCTCCGACCCCGTGGAACAGGCACCTGGTATGTTGATAGCCCGCCTGGCCTTAAAACTTCAACACCTGGCAGGCATGGAAGGTGGTATTGCATTTACGTCCACAAGTCAGGCTGATGATGAGGCTGAAGTGCTGTATAGCTATGAGACCGAGGACATTGGGCTCGAAGCCGGAGAAGTGGCGTGTGACATGTTGGTTGCATTAGCACGGGCCGAAGCAGATGTTCGTGCCGTCGACTTA…	2583
	Su-6308CphA1	ATGaaaattcttaaaactctgactctccgcggccctaactattggagtattcgacgcaagaagctcattgtgatgcgcctagatctggaggatttggcagagcggccctccaacagtattcccggtttctatgagggattgatcaaggttttgccttccctggtggaacacttctgctcgccgggataccaggggggatttttggaaagggtaaaagaagggacttatatgggtcatattgtcgagcatgtggccctggaactgcaggagttggtgggaatgacggcgggttttggccgcaccagggaaacttccaccccaggcgtttataacgttgtctatgagtatgtggatgagcaggcgggacgttacgctggccgggcagcggtgcgtttatgt…	2625
	Ab-6308CphA1	gtgaatatcatatcaacatcggtctacgtcggtcctaatgtctatgcaagcattcctttgattcgtttggtgattgatttaaatccgcattatataactcaattggcctctatgggatcagaggtgttagaaaatctggaaaaagtgatccccacattaaaaacagagcaagatgcaaagcttcagcataaattagaggaattaagacaagctcctcagcaacagattggagagcttgtggctattctggcgttgcatttacagcgccttgctggtcagaaaggaggagctgcatttagtgcttactgtcatgaggatgaaactgagattttatacagttatgaatcagaagaaattggtattgaagcgggcgaagtagtgtgtgacatgctggttgca…	2622
	6308-AbCphA1	atgaaaatccttaagacgcaaaccttacgcgggccaaactattggtcaatccgtcgccaaaagcttatccagatgcgcctggaccttgaggatgttgccgaaaagccaagtaatctgatcccagggttctatgagggtctggtgaaaatcctgccgagcctggtggaacatttttgctcgcgcgaccatcgtgggggttttttagagcgcgtccaagaggggacctacatgggacatattgtggaacacattgcactggaactgcaggaattagccggaatgccagtcggatttggtcgtacccgtgagacatccaccccaggtatttataatgtcgtatttgaatatgtttacgaggaggcgggccgctatgctggtcgcgtagccgttcgtttatgc…	2748
